# Massive proteogenomic reanalysis of publicly available proteomic datasets of human tissues in search for protein recoding via adenosine-to-inosine RNA editing

**DOI:** 10.1101/2022.11.10.515815

**Authors:** Lev I. Levitsky, Mark V. Ivanov, Anton O. Goncharov, Anna A. Kliuchnikova, Julia A. Bubis, Anna A. Lobas, Elizaveta M. Solovyeva, Mikhail A. Pyatnitskiy, Ruslan K. Ovchinnikov, Mikhail S. Kukharsky, Tatiana E. Farafonova, Svetlana E. Novikova, Victor G. Zgoda, Irina A. Tarasova, Mikhail V. Gorshkov, Sergei A. Moshkovskii

**Affiliations:** V.L. Talrose Institute for Energy Problems of Chemical Physics, N.N. Semenov Federal Research Center for Chemical Physics, Russian Academy of Sciences, 38, bld. 2, Leninsky Prospect, 119334 Moscow, Russia; Federal Research and Clinical Center of Physical-Chemical Medicine, 1a, Malaya Pirogovskaya, 119435 Moscow, Russia; Pirogov Russian National Research Medical University, 1, Ostrovityanova, 117997 Moscow, Russia; Institute of Biomedical Chemistry, 10, Pogodinskaya, 119121 Moscow, Russia; Insilico Medicine Hong Kong Ltd., Hong Kong Science and Technology Park, New Territories, Hong Kong, China; Institute of Physiologically Active Compounds, Federal Research Center of Problems of Chemical Physics and Medicinal Chemistry, Russian Academy of Sciences, 1, Severny Proezd, Chernogolovka, 142432 Moscow Region, Russia

## Abstract

The proteogenomic search pipeline developed in this work has been applied for re-analysis of 40 publicly available shotgun proteomic datasets from various human tissues comprising more than 8,000 individual LC-MS/MS runs, of which 5442 .raw data files were processed in total. The scope of this re-analysis was focused on searching for ADAR-mediated RNA editing events, their clustering across samples of different origin, and classification. In total, 33 recoded protein sites were identified in 21 datasets. Of those, 18 sites were detected in at least two datasets representing the core human protein editome. In agreement with prior art works, neural and cancer tissues were found being enriched with recoded proteins. Quantitative analysis indicated that recoding of specific sites did not directly depend on the levels of ADAR enzymes or targeted proteins themselves, rather it was provided by differential and yet undescribed regulation of interaction of enzymes with mRNA. Nine recoding sites conservative between human and rodents were validated by targeted proteomics using stable isotope standards in murine brain cortex and cerebellum, and an additional one was validated in human cerebrospinal fluid. In addition to previous data of the same type from cancer proteomes, we provide a comprehensive catalog of recoding events caused by ADAR RNA editing in the human proteome.
