## Supplemental Table 1 for "Massive proteogenomic reanalysis of publicly available proteomic datasets of human tissues in search for protein recoding via adenosine-to-inosine RNA editing"

### Sheet: Sheet1
Table S1. Overview of the datasets selected for reanalysis.
ID	Tissue	Disease	Reference	Protease	Labeling	MS1	MS2	Modifications	Direct URL
PXD004143	brain, post-mortem human brain (dorsolateral prefrontal cortex; broadman area 9)	Not relevant	https://doi.org/10.1021/acs.jproteome.7b00324	Trypsin, LysC		10 ppm	0.05 Da		ftp://ftp.pride.ebi.ac.uk/pride/data/archive/2017/07/PXD004143
PXD005445	brain	Not relevant	https://doi.org/10.1038/s41593-017-0011-2	Trypsin		NA	NA		ftp://ftp.pride.ebi.ac.uk/pride/data/archive/2018/01/PXD005445
PXD009646	CSF	Not relevant	https://doi.org/10.1021/acs.jproteome.8b00300	Trypsin, LysC	TMT 6-plex	10 ppm	0.02 Da		ftp://ftp.pride.ebi.ac.uk/pride/data/archive/2018/08/PXD009646
PXD000651	CSF	Heurologically healthy	10.1074/mcp.M114.038554	Trypsin		10 ppm	0.7 Da		ftp://ftp.pride.ebi.ac.uk/pride/data/archive/2014/08/PXD000651
PXD000652	CSF	Heurologically healthy	10.1074/mcp.M114.038554	Trypsin		10 ppm	0.7 Da		ftp://ftp.pride.ebi.ac.uk/pride/data/archive/2014/08/PXD000652
PXD000654	CSF	Heurologically healthy	10.1074/mcp.M114.038554	Trypsin		10 ppm	0.7 Da		ftp://ftp.pride.ebi.ac.uk/pride/data/archive/2014/08/PXD000654
PXD000655	CSF	Heurologically healthy	10.1074/mcp.M114.038554	Trypsin		10 ppm	0.7 Da		ftp://ftp.pride.ebi.ac.uk/pride/data/archive/2014/08/PXD000655
PXD007846	plasma	Not relevant	https://doi.org/10.1021/acs.jproteome.7b00788	Trypsin, LysC	TMT 6-plex	10 ppm	0.02 Da		ftp://ftp.pride.ebi.ac.uk/pride/data/archive/2018/02/PXD007846
PXD004242	plasma	Obesity	10.15252/msb.20167357	Trypsin, LysC		7 ppm	20 ppm	Oxidation; Carbamidomethyl; N-terminal	ftp://ftp.pride.ebi.ac.uk/pride/data/archive/2016/12/PXD004242
PXD009737	Testis	Not relevant	10.1021/acs.jproteome.8b00397	Trypsin, Lys-C, Glu-C		20 ppm	20 ppm	Oxidation; Carbamidomethyl	ftp://ftp.pride.ebi.ac.uk/pride/data/archive/2018/10/PXD009737
PXD009196	Sceletal muscle	Healthy	10.1016/j.molmet.2018.07.001	Trypsin, Lys-C		20 ppm	0.02 Da	Chloroacetamide - Carbamidomethyl	ftp://ftp.pride.ebi.ac.uk/pride/data/archive/2018/08/PXD009196
PXD009393	Brain vessels	CADASIL	doi: 10.1007/s00401-018-1853-8	Trypsin		4.5 ppm	20 ppm	Oxidation; Carbamidomethyl	ftp://ftp.pride.ebi.ac.uk/pride/data/archive/2018/08/PXD009393
PXD009893	MSC umbilical + adipose	Not relevant	10.1021/acs.jproteome.8b00384	Trypsin		35 ppm	0.02 Da	Oxidation; Carbamidomethyl	ftp://ftp.pride.ebi.ac.uk/pride/data/archive/2018/07/PXD009893
PXD006805	Urine, Bladder Urothelial Carcinoma Tissue	Bladder Urothelial Carcinoma	10.1074/mcp.RA118.000562	Trypsin					ftp://ftp.pride.ebi.ac.uk/pride/data/archive/2018/07/PXD006805
PXD007624	Aqueos humor	Primary Open-Angle Glaucoma	DOI: 10.1021/acs.jproteome.8b00244	trypsin	lfq	10 ppm	0.02 Da		ftp://ftp.pride.ebi.ac.uk/pride/data/archive/2018/06/PXD007624
PXD008934	left ventricle tissue	Heart diseases	10.1038/s41591-018-0046-2						ftp://ftp.pride.ebi.ac.uk/pride/data/archive/2018/06/PXD008934
PXD006775	serum	Healthy	10.1038/s41598-018-24019-5	Trypsin				Oxidation; Carbamidomethyl	ftp://ftp.pride.ebi.ac.uk/pride/data/archive/2018/04/PXD006775
PXD004501	ascite liquor	benign disease, stage IV gastric cancer	10.1016/j.clinbiochem.2018.04.003	Trypsin		10 ppm	0.02 Da	Oxidation; Carbamidomethyl	ftp://ftp.pride.ebi.ac.uk/pride/data/archive/2018/04/PXD004501
PXD005336	cells Panc-1	NSCLC	10.1126/science.aan4368	Trypsin		5 ppm	0.6 Da		ftp://ftp.pride.ebi.ac.uk/pride/data/archive/2017/12/PXD005336
PXD008222	20 cell lines, 4 tissues	triple-negative breast cancer	https://doi.org/10.1016/j.celrep.2015.03.050	Trypsin, Lys-C					ftp://ftp.pride.ebi.ac.uk/pride/data/archive/2017/12/PXD008222
PXD005921	Platelets	8 lung cancer, 4 pancreatic cancer	10.1016/j.jprot.2018.02.011	Trypsin		4.5 ppm	20 ppm	Oxidation; Carbamidomethyl; N-terminal	ftp://ftp.pride.ebi.ac.uk/pride/data/archive/2018/03/PXD005921
PXD008098	CSF	Alzheimer (5/5 control)	10.1002/prca.201800105	Trypsin	TMT	10 ppm	0.1 Da	Oxidation; Carbamidomethyl; N-terminal TMT	ftp://ftp.pride.ebi.ac.uk/pride/data/archive/2019/01/PXD008098
PXD007224	hair shaft	Not relevant	10.1038/s41598-018-20041-9	Trypsin		10 ppm	0.02 Da	Oxidation; deamidation; Carbamidomethyl	ftp://ftp.pride.ebi.ac.uk/pride/data/archive/2018/01/PXD007224
PXD006559	Platelets	Not relevant	10.1038/s41598-017-18985-5	Trypsin	TMT10	10 ppm	0.02 Da	Oxidation; Carbamidomethyl; N-terminal TMT	ftp://ftp.pride.ebi.ac.uk/pride/data/archive/2018/01/PXD006559
PXD008441	Plasma	Not relevant	https://doi.org/10.1016/j.aca.2015.11.001	Trypsin		20 ppm	0.05 Da	Oxidation; Carbamidomethyl	https://www.iprox.org/page/PDV014.html?projectId=IPX0000951000
PXD006122	Brain prefrontal cortex	9 Alzheimer, 8 control, 7 dementia with Lewie bodies, 8 Parkinson disease dementia	10.1093/brain/awx352	Trypsin	TMT	10 ppm		Oxidation; Carbamidomethyl; N-terminal TMT	ftp://ftp.pride.ebi.ac.uk/pride/data/archive/2017/12/PXD006122
PXD006223	CD4+ T cells	Type 1 diabetes (23 + 31 control)	10.1021/acs.jproteome.7b00712	Lys-C,Trypsin		10 ppm	0.6 Da	Oxidation; Carbamidomethyl, deamidation of asparagine and glutamine	ftp://ftp.pride.ebi.ac.uk/pride/data/archive/2017/11/PXD006223
PXD006138	tumor cell spheroids, tumor-associated T cells and macrophages	ovarian cancer	10.1074/mcp.RA117.000400	Trypsin		4.5 ppm	20 ppm	Oxidation; Carbamidomethyl; N-terminal	ftp://ftp.pride.ebi.ac.uk/pride/data/archive/2017/11/PXD006138
PXD005671	pancreatic cyst fluid	intraductal papillary mucinous neoplasm (pancreatic precancer)	10.1002/rcm.7959	Trypsin		10 ppm	20 ppm	Oxidation; Carbamidomethyl; N-terminal acetyl	ftp://ftp.pride.ebi.ac.uk/pride/data/archive/2017/08/PXD005671
PXD006182	skeletal muscle	Aging	10.1016/j.celrep.2017.05.054	Trypsin, LysC		7 ppm	20 ppm		ftp://ftp.pride.ebi.ac.uk/pride/data/archive/2017/06/PXD006182
PXD006132	Lung Squamous Cell Carcinoma	Lung Squamous Cell Carcinoma	10.1158/0008-5472.CAN-16-2363	Trypsin		10 ppm	0.6 Da	Oxidation; Carbamidomethyl, deamidation of asparagine and glutamine	ftp://ftp.pride.ebi.ac.uk/pride/data/archive/2017/05/PXD006132
PXD005216	plasma	Obesity	10.1002/prca.201600150	Trypsin	TMT	10 ppm	0.02 Da	Oxidation; Carbamidomethyl; N-terminal TMT	ftp://ftp.pride.ebi.ac.uk/pride/data/archive/2017/04/PXD005216
PXD012645	bronchoalveolar lavage	lung cancer	10.1002/prca.201900028	Trypsin					ftp://ftp.pride.ebi.ac.uk/pride/data/archive/2019/05/PXD012645
PXD012923	meningioma	meningioma	https://doi.org/10.1093/neuonc/noz084	Trypsin					ftp://ftp.pride.ebi.ac.uk/pride/data/archive/2019/05/PXD012923
PXD012658	Dermal Interstitial Fluid	Not relevant	10.1021/acs.jproteome.7b00642	Trypsin, LysC		10 ppm	0.6 Da	Oxidation; Carbamidomethyl; N-terminal TMT	ftp://ftp.pride.ebi.ac.uk/pride/data/archive/2019/05/PXD012658
PXD013234	Plasma, exosome-enriched	polycythemia vera, healthy control	https://doi.org/10.3390/proteomes7020020	Trypsin, LysC, chymotrypsin				Carbamydomethyl	ftp://ftp.pride.ebi.ac.uk/pride/data/archive/2019/05/PXD013234
PXD011681	Renal cell carcinoma	Renal cell carcinoma	https://doi.org/10.1152/ajprenal.00424.2018	Trypsin		10 ppm	0.5 Da	Oxidation; Carbamidomethyl	ftp://ftp.pride.ebi.ac.uk/pride/data/archive/2019/04/PXD011681
PXD010756	CSF	Alzheimer, acitretin treatment	10.15252/emmm.201809695	Trypsin/LysC				Oxidation; Carbamidomethyl; N-terminal acetyl	ftp://ftp.pride.ebi.ac.uk/pride/data/archive/2019/04/PXD010756
PXD009089	diffuse large B-cell lymphoma	diffuse large B-cell lymphoma, chemosensitive vs. chemoresistant	10.1038/s41598-018-37273-4	Trypsin				Oxidation; Carbamidomethyl	ftp://ftp.pride.ebi.ac.uk/pride/data/archive/2019/03/PXD009089
PXD001890	Glioma stem-like cells	Glioma	https://doi.org/10.1016/j.euprot.2015.06.008	Trypsin		10 ppm	0.025 Da	carbamidomethyl cysteine, variable oxidation (methionine), deamidation (asparagine, glutamine) and phosphorylation (serine, threonine, tyrosine),	ftp://ftp.pride.ebi.ac.uk/pride/data/archive/2015/07/PXD001890
PXD010175	acute lymphoblastic leukemia, periferic blood cells	ALL, 18 high hyperdiploid and 9 ETV6/RUNX1-positive pediatric	10.1038/s41467-019-09469-3	Trypsin	TMT	10 ppm		Oxidation; Carbamidomethyl; N-terminal TMT	ftp://ftp.pride.ebi.ac.uk/pride/data/archive/2019/02/PXD010175
PXD002213	ascite liquor	benign disease, stage IV gastric cancer	10.1016/j.clinbiochem.2018.04.003	Trypsin		10 ppm	0.02 Da	Oxidation; Carbamidomethyl	ftp://ftp.pride.ebi.ac.uk/pride/data/archive/2018/04/PXD002213
PXD003351	ascite liquor	benign disease, stage IV gastric cancer	10.1016/j.clinbiochem.2018.04.003	Trypsin		10 ppm	0.02 Da	Oxidation; Carbamidomethyl	ftp://ftp.pride.ebi.ac.uk/pride/data/archive/2018/04/PXD003351
