## Supplemental Table 3 for "Massive proteogenomic reanalysis of publicly available proteomic datasets of human tissues in search for protein recoding via adenosine-to-inosine RNA editing"

### Sheet: Table S0
Table S3. Repertoire of reanalyzed datasets containing and lacking recoded peptides
Dataset ID	# subjects involved	# recoded peptides	# peptides	Cells/Tissue
PXD010175	27	4	151636	Acute lymphoblastic leukemia
PXD007624	10	0	3876	Aqueos humor
PXD002213	104	0	7833	Ascite
PXD003351	N/A	0	9754	Ascite
PXD004501	N/A	0	9569	Ascite
PXD009089	20	3	42397	B-cell lymphoma
PXD004143	2	9	160675	Brain
PXD005445	16	18	157671	Brain
PXD006122	32	1	96814	Brain prefrontal cortex
PXD009393	12	5	66237	Brain vessel
PXD012645	14	1	46025	Bronchoalveolar lavage - lung cancer
PXD006223	54	0	1505	CD4+ T-cell
PXD000654	21	1	18913	CSF
PXD008098	10	1	24438	CSF
PXD009646	N/A	1	17708	CSF
PXD010756	18	1	12546	CSF
PXD012658	3	0	6577	Dermal intersticial fluid
PXD001890	35	6	59930	Glioma-derived stem cells
PXD007224	5	0	863	Hair shaft
PXD011681	11	1	61292	Kidney
PXD005671	6	0	43557	Liver
PXD006132	48	0	33411	Lung squamous cell carcinoma
PXD012923	69	5	21083	Meningioma
PXD009893	2	4	67960	MSC
PXD006182	8	1	69515	Muscle
PXD009196	9	0	67092	Muscle
PXD008934	34	0	44503	Myocardium
PXD006138	9	8	207565	Ovarian cancer cells
PXD005336	1	3	24661	Pancreas ductal adenocarcinoma cell line
PXD004242	43	0	6938	Plasma
PXD005216	473	0	6541	Plasma
PXD006775	15	0	10711	Plasma
PXD007846	20	0	6090	Plasma
PXD008441	7	1	19781	Plasma
PXD013234	18	0	6016	Plasma
PXD005921	23	0	49336	Platelet
PXD006559	15	0	64418	Platelet
PXD009737	3	4	199887	Testis
PXD008222	24	2	86419	Triple-negative breast cancer
PXD006805	20	0	48160	Urine cytology
Excluded: the same sample set as PXD000654
PXD000651		0	3266	CSF
PXD000652		1	17713	CSF
PXD000655		0	1719	CSF
