## Supplemental Table 5 for "Massive proteogenomic reanalysis of publicly available proteomic datasets of human tissues in search for protein recoding via adenosine-to-inosine RNA editing"

### Sheet: transitions_list
Table S5. Transitions for MRM method.
Q1	Q3	dwelltime	Tr_recalibrated	transition_group_id	CE	protein_name	relative_intensity	transition_name	decoy	sequence	isotype	prec_z	frg_type	frg_nr	frg_z	DP	Tr_original	RT	c1	c3	dataset	organism	target_decoy_transition_group_id	decoy_algorithm
533.609	670.327			1	17.3					AGGGRPSSPSPSVVSEK								13.77				Mouse		NA
533.609	735.881			1	17.3					AGGGRPSSPSPSVVSEK								13.77				Mouse		NA
533.609	745.409			1	17.3					AGGGRPSSPSPSVVSEK								13.77				Mouse		NA
536.28	670.327			1	17.3					AGGGRPSSPSPSVVSEK								13.77				Mouse		NA
536.28	739.888			1	17.3					AGGGRPSSPSPSVVSEK								13.77				Mouse		NA
536.28	753.423			1	17.3					AGGGRPSSPSPSVVSEK								13.77				Mouse		NA
742.338	604.265			2	27.5					YIETSAHYEENK								13.85				Mouse		NA
742.338	819.363			2	27.5					YIETSAHYEENK								13.85				Mouse		NA
742.338	1078.48			2	27.5					YIETSAHYEENK								13.85				Mouse		NA
742.338	1207.52			2	27.5					YIETSAHYEENK								13.85				Mouse		NA
746.345	608.272			2	27.5					YIETSAHYEENK								13.85				Mouse		NA
746.345	827.377			2	27.5					YIETSAHYEENK								13.85				Mouse		NA
746.345	1086.49			2	27.5					YIETSAHYEENK								13.85				Mouse		NA
746.345	1215.54			2	27.5					YIETSAHYEENK								13.85				Mouse		NA
523.605	720.876			3	17					AGGGRPSGPSPSVVSEK								13.88				Mouse		NA
523.605	749.386			3	17					AGGGRPSGPSPSVVSEK								13.88				Mouse		NA
526.277	724.883			3	17					AGGGRPSGPSPSVVSEK								13.88				Mouse		NA
526.277	753.394			3	17					AGGGRPSGPSPSVVSEK								13.88				Mouse		NA
539.743	445.704			4	20.7					TSAHYEENK								14.47				Mouse		NA
539.743	560.246			4	20.7					TSAHYEENK								14.47				Mouse		NA
539.743	682.304			4	20.7					TSAHYEENK								14.47				Mouse		NA
539.743	689.289			4	20.7					TSAHYEENK								14.47				Mouse		NA
543.75	449.711			4	20.7					TSAHYEENK								14.47				Mouse		NA
543.75	560.246			4	20.7					TSAHYEENK								14.47				Mouse		NA
543.75	689.289			4	20.7					TSAHYEENK								14.47				Mouse		NA
543.75	690.318			4	20.7					TSAHYEENK								14.47				Mouse		NA
677.327	711.349			5	25.3					DKVNGEMYIER								16.43				Mouse		NA
677.327	1011.46			5	25.3					DKVNGEMYIER								16.43				Mouse		NA
677.327	1110.52			5	25.3					DKVNGEMYIER								16.43				Mouse		NA
682.331	721.358			5	25.3					DKVNGEMYIER								16.43				Mouse		NA
682.331	1021.46			5	25.3					DKVNGEMYIER								16.43				Mouse		NA
682.331	1120.53			5	25.3					DKVNGEMYIER								16.43				Mouse		NA
555.766	897.413			6	21.2					VNGEMYIER								17.06				Mouse		NA
555.766	1011.46			6	21.2					VNGEMYIER								17.06				Mouse		NA
560.77	907.422			6	21.2					VNGEMYIER								17.06				Mouse		NA
560.77	1021.46			6	21.2					VNGEMYIER								17.06				Mouse		NA
591.776	840.392			7	22.4					VNEEMYIER								17.49				Mouse		NA
591.776	969.435			7	22.4					VNEEMYIER								17.49				Mouse		NA
591.776	1083.48			7	22.4					VNEEMYIER								17.49				Mouse		NA
596.78	850.4			7	22.4					VNEEMYIER								17.49				Mouse		NA
596.78	979.443			7	22.4					VNEEMYIER								17.49				Mouse		NA
596.78	1093.49			7	22.4					VNEEMYIER								17.49				Mouse		NA
471.292	430.302			8	18.3					NAVNLAVLK								19.94				Mouse		NA
471.292	543.386			8	18.3					NAVNLAVLK								19.94				Mouse		NA
471.292	756.498			8	18.3					NAVNLAVLK								19.94				Mouse		NA
471.292	827.535			8	18.3					NAVNLAVLK								19.94				Mouse		NA
475.299	438.317			8	18.3					NAVNLAVLK								19.94				Mouse		NA
475.299	551.401			8	18.3					NAVNLAVLK								19.94				Mouse		NA
475.299	764.512			8	18.3					NAVNLAVLK								19.94				Mouse		NA
475.299	835.549			8	18.3					NAVNLAVLK								19.94				Mouse		NA
477.802	657.429			9	18.6					TPVNLAVLK								20.37				Mouse		NA
477.802	756.498			9	18.6					TPVNLAVLK								20.37				Mouse		NA
481.809	665.444			9	18.6					TPVNLAVLK								20.37				Mouse		NA
481.809	764.512			9	18.6					TPVNLAVLK								20.37				Mouse		NA
466.253	531.325			10	18.2					VWDVSGLR								20.56				Mouse		NA
466.253	646.352			10	18.2					VWDVSGLR								20.56				Mouse		NA
466.253	832.431			10	18.2					VWDVSGLR								20.56				Mouse		NA
471.257	541.333			10	18.2					VWDVSGLR								20.56				Mouse		NA
471.257	656.36			10	18.2					VWDVSGLR								20.56				Mouse		NA
471.257	842.439			10	18.2					VWDVSGLR								20.56				Mouse		NA
475.956	485.283			11	15.6					GSALRNAVNLAVLK								20.97				Mouse		NA
475.956	549.343			11	15.6					GSALRNAVNLAVLK								20.97				Mouse		NA
475.956	605.885			11	15.6					GSALRNAVNLAVLK								20.97				Mouse		NA
475.956	641.404			11	15.6					GSALRNAVNLAVLK								20.97				Mouse		NA
475.956	657.429			11	15.6					GSALRNAVNLAVLK								20.97				Mouse		NA
475.956	670.363			11	15.6					GSALRNAVNLAVLK								20.97				Mouse		NA
478.627	485.283			11	15.6					GSALRNAVNLAVLK								20.97				Mouse		NA
478.627	553.35			11	15.6					GSALRNAVNLAVLK								20.97				Mouse		NA
478.627	609.892			11	15.6					GSALRNAVNLAVLK								20.97				Mouse		NA
478.627	645.411			11	15.6					GSALRNAVNLAVLK								20.97				Mouse		NA
478.627	665.444			11	15.6					GSALRNAVNLAVLK								20.97				Mouse		NA
478.627	670.363			11	15.6					GSALRNAVNLAVLK								20.97				Mouse		NA
727.938	548.809			12	27					GSSLRTPVNLAVLK								21.18				Mouse		NA
727.938	912.49			12	27					GSSLRTPVNLAVLK								21.18				Mouse		NA
727.938	1096.61			12	27					GSSLRTPVNLAVLK								21.18				Mouse		NA
727.938	1195.68			12	27					GSSLRTPVNLAVLK								21.18				Mouse		NA
731.945	548.809			12	27					GSSLRTPVNLAVLK								21.18				Mouse		NA
731.945	912.49			12	27					GSSLRTPVNLAVLK								21.18				Mouse		NA
731.945	1096.61			12	27					GSSLRTPVNLAVLK								21.18				Mouse		NA
731.945	1195.68			12	27					GSSLRTPVNLAVLK								21.18				Mouse		NA
843.433	987.485			13	31					WQVTAINVGNINNDK								21.94				Mouse		NA
843.433	1272.65			13	31					WQVTAINVGNINNDK								21.94				Mouse		NA
847.441	995.5			13	31					WQVTAINVGNINNDK								21.94				Mouse		NA
847.441	1280.67			13	31					WQVTAINVGNINNDK								21.94				Mouse		NA
473.261	432.257			14	18.4					VWDISGLR								22.13				Mouse		NA
473.261	660.368			14	18.4					VWDISGLR								22.13				Mouse		NA
473.261	846.447			14	18.4					VWDISGLR								22.13				Mouse		NA
478.265	442.265			14	18.4					VWDISGLR								22.13				Mouse		NA
478.265	670.376			14	18.4					VWDISGLR								22.13				Mouse		NA
478.265	856.455			14	18.4					VWDISGLR								22.13				Mouse		NA
678.398	853.551			15	25.4					GSSLGTPVNLAVLK								22.6				Mouse		NA
678.398	954.598			15	25.4					GSSLGTPVNLAVLK								22.6				Mouse		NA
678.398	1011.62			15	25.4					GSSLGTPVNLAVLK								22.6				Mouse		NA
682.405	861.565			15	25.4					GSSLGTPVNLAVLK								22.6				Mouse		NA
682.405	962.612			15	25.4					GSSLGTPVNLAVLK								22.6				Mouse		NA
682.405	1019.63			15	25.4					GSSLGTPVNLAVLK								22.6				Mouse		NA
663.89	941.578			16	24.9					GSALGNAVNLAVLK								23.1				Mouse		NA
663.89	998.599			16	24.9					GSALGNAVNLAVLK								23.1				Mouse		NA
667.897	949.592			16	24.9					GSALGNAVNLAVLK								23.1				Mouse		NA
667.897	1006.61			16	24.9					GSALGNAVNLAVLK								23.1				Mouse		NA
657.868	466.776			17	24.7					GLPDPVLYLAEK								25.61				Mouse		NA
657.868	572.816			17	24.7					GLPDPVLYLAEK								25.61				Mouse		NA
657.868	623.34			17	24.7					GLPDPVLYLAEK								25.61				Mouse		NA
657.868	736.424			17	24.7					GLPDPVLYLAEK								25.61				Mouse		NA
657.868	932.545			17	24.7					GLPDPVLYLAEK								25.61				Mouse		NA
657.868	1144.62			17	24.7					GLPDPVLYLAEK								25.61				Mouse		NA
661.875	470.783			17	24.7					GLPDPVLYLAEK								25.61				Mouse		NA
661.875	576.823			17	24.7					GLPDPVLYLAEK								25.61				Mouse		NA
661.875	631.354			17	24.7					GLPDPVLYLAEK								25.61				Mouse		NA
661.875	744.438			17	24.7					GLPDPVLYLAEK								25.61				Mouse		NA
661.875	940.559			17	24.7					GLPDPVLYLAEK								25.61				Mouse		NA
661.875	1152.64			17	24.7					GLPDPVLYLAEK								25.61				Mouse		NA
606.004	717.411			18	19.4					GLPDPVLYLAEKFTPR								28.75				Mouse		NA
606.004	722.398			18	19.4					GLPDPVLYLAEKFTPR								28.75				Mouse		NA
606.004	774.925			18	19.4					GLPDPVLYLAEKFTPR								28.75				Mouse		NA
606.004	823.451			18	19.4					GLPDPVLYLAEKFTPR								28.75				Mouse		NA
609.341	722.398			18	19.4					GLPDPVLYLAEKFTPR								28.75				Mouse		NA
609.341	722.415			18	19.4					GLPDPVLYLAEKFTPR								28.75				Mouse		NA
609.341	779.929			18	19.4					GLPDPVLYLAEKFTPR								28.75				Mouse		NA
609.341	828.455			18	19.4					GLPDPVLYLAEKFTPR								28.75				Mouse		NA
