## Supplemental Table 6 for "Massive proteogenomic reanalysis of publicly available proteomic datasets of human tissues in search for protein recoding via adenosine-to-inosine RNA editing"

### Sheet: TransitionList_18042022
Table S6. Transitions for MRM method.
Q1	Q3	dwelltime	Tr_recalibrated	transition_group_id	CE	protein_name	relative_intensity	transition_name	decoy	sequence	isotype	prec_z	frg_type	frg_nr	frg_z	DP	Tr_original	RT	c1	c3	dataset	organism	target_decoy_transition_group_id	decoy_algorithm
580.741	974.411			1	22					GEGEPC[+57.021464]GGGGAGR(+2)								3.06				Human		NA
580.741	788.347			1	22					GEGEPC[+57.021464]GGGGAGR(+2)								3.06				Human		NA
580.741	691.294			1	22					GEGEPC[+57.021464]GGGGAGR(+2)								3.06				Human		NA
580.741	531.263			1	22					GEGEPC[+57.021464]GGGGAGR(+2)								3.06				Human		NA
585.745	984.419			1	22					GEGEPC[+57.021464]GGGGAGR (heavy)(+2)								3.06				Human		NA
585.745	798.355			1	22					GEGEPC[+57.021464]GGGGAGR (heavy)(+2)								3.06				Human		NA
585.745	701.302			1	22					GEGEPC[+57.021464]GGGGAGR (heavy)(+2)								3.06				Human		NA
585.745	541.272			1	22					GEGEPC[+57.021464]GGGGAGR (heavy)(+2)								3.06				Human		NA
478.616	1021.57			2	15.6					ITVVDALHEIPVK(+3)								24.14				Human		NA
478.616	722.42			2	15.6					ITVVDALHEIPVK(+3)								24.14				Human		NA
478.616	585.361			2	15.6					ITVVDALHEIPVK(+3)								24.14				Human		NA
478.616	456.318			2	15.6					ITVVDALHEIPVK(+3)								24.14				Human		NA
481.288	1029.58			2	15.6					ITVVDALHEIPVK (heavy)(+3)								24.14				Human		NA
481.288	730.434			2	15.6					ITVVDALHEIPVK (heavy)(+3)								24.14				Human		NA
481.288	593.375			2	15.6					ITVVDALHEIPVK (heavy)(+3)								24.14				Human		NA
481.288	464.332			2	15.6					ITVVDALHEIPVK (heavy)(+3)								24.14				Human		NA
636.264	891.406			3	23.9					GYC[+57.021464]APGMEC[+57.021464]VK(+2)								17.25				Human		NA
636.264	820.369			3	23.9					GYC[+57.021464]APGMEC[+57.021464]VK(+2)								17.25				Human		NA
636.264	723.316			3	23.9					GYC[+57.021464]APGMEC[+57.021464]VK(+2)								17.25				Human		NA
636.264	666.295			3	23.9					GYC[+57.021464]APGMEC[+57.021464]VK(+2)								17.25				Human		NA
640.271	899.42			3	23.9					GYC[+57.021464]APGMEC[+57.021464]VK (heavy)(+2)								17.25				Human		NA
640.271	828.383			3	23.9					GYC[+57.021464]APGMEC[+57.021464]VK (heavy)(+2)								17.25				Human		NA
640.271	731.331			3	23.9					GYC[+57.021464]APGMEC[+57.021464]VK (heavy)(+2)								17.25				Human		NA
640.271	674.309			3	23.9					GYC[+57.021464]APGMEC[+57.021464]VK (heavy)(+2)								17.25				Human		NA
771.971	1051.44			4	24.3					GEGEPC[+57.021464]GGGGAGGGYC[+57.021464]APGMEC[+57.021464]VK(+3)								17.89				Human		NA
771.971	891.406			4	24.3					GEGEPC[+57.021464]GGGGAGGGYC[+57.021464]APGMEC[+57.021464]VK(+3)								17.89				Human		NA
771.971	820.369			4	24.3					GEGEPC[+57.021464]GGGGAGGGYC[+57.021464]APGMEC[+57.021464]VK(+3)								17.89				Human		NA
771.971	723.316			4	24.3					GEGEPC[+57.021464]GGGGAGGGYC[+57.021464]APGMEC[+57.021464]VK(+3)								17.89				Human		NA
771.971	971.389			4	24.3					GEGEPC[+57.021464]GGGGAGGGYC[+57.021464]APGMEC[+57.021464]VK(+3)								17.89				Human		NA
774.642	1059.45			4	24.3					GEGEPC[+57.021464]GGGGAGGGYC[+57.021464]APGMEC[+57.021464]VK (heavy)(+3)								17.89				Human		NA
774.642	899.42			4	24.3					GEGEPC[+57.021464]GGGGAGGGYC[+57.021464]APGMEC[+57.021464]VK (heavy)(+3)								17.89				Human		NA
774.642	828.383			4	24.3					GEGEPC[+57.021464]GGGGAGGGYC[+57.021464]APGMEC[+57.021464]VK (heavy)(+3)								17.89				Human		NA
774.642	731.331			4	24.3					GEGEPC[+57.021464]GGGGAGGGYC[+57.021464]APGMEC[+57.021464]VK (heavy)(+3)								17.89				Human		NA
774.642	975.396			4	24.3					GEGEPC[+57.021464]GGGGAGGGYC[+57.021464]APGMEC[+57.021464]VK (heavy)(+3)								17.89				Human		NA
