## Supplemental Table 7 for "Massive proteogenomic reanalysis of publicly available proteomic datasets of human tissues in search for protein recoding via adenosine-to-inosine RNA editing"

### Sheet: Supplementary Table B
Table S7. Recoded sites identified in 21 datasets of 40 studied in this paper. PSM values of peptides with recoding sites and corresponding genome-encoded peptides are represented.
Peptides potentially originated from ribosome stalking in the site of editing and peptides with recoding excluded from results are represented below. Datasets with PXD000652 and PXD000654 represent the same sample set.
								1	2	3	4	5	6	7	8	9	10	11	12	13	14	15	16	17	18	19	20	21
						% editing	CSF	CSF	Glioma-derived stem cells	Brain	Pancreas ductal adenocarcinoma cell line	Brain	Brain prefrontal cortex	Ovarian cancer cells	Muscle	CSF	Triple-negative breast cancer	Plasma	B-cell lymphoma	Brain vessel	CSF	Testis	MSC	ALL	CSF	Kidney	BA lavage - lung cancer	Meningioma
Recoded site #	Aminoacid change	Peptide sequence	# of datasets	Gene name	PSM, total		PXD000652	PXD000654	PXD001890	PXD004143	PXD005336	PXD005445	PXD006122	PXD006138	PXD006182	PXD008098	PXD008222	PXD008441	PXD009089	PXD009393	PXD009646	PXD009737	PXD009893	PXD010175	PXD010756	PXD011681	PXD012645	PXD012923
1	Q>R	LTVSSL[R]	7	FLNA	21	0.189189					10	1					1		1	1		6				1
	WT	LTVSSLQESGLK		FLNA	90						12	11					12		3	1		30				21
2	M>V	LTV[V]SLQESGLK	6	FLNB	47	0.152597				1		3		22									1	1				19
	WT	LTVMSLQESGLK		FLNB	261					3		9		181									15	28				25
3	I>V	VWD[V]SGLR	6	COPA	32	0.0691145			2			3		13			5						6					3
	WT	VWDISGLR		COPA	431				166			21		229			3						12
4	Y>C	Y[C]VTIIDAPGHR	5	EEF1A1	109	0.0202377			86		5	5		12										1
	WT	YYVTIIDAPGHR		EEF1A1	5277				3460		128	737		759										193
5	R>G	GEGEPCGGGGAG[G]GYCAPGMECVK	4	IGFBP7	80	0.761905	8	14								10					3				45
	WT	GEGEPCGGGGAGR		IGFBP7	25		2	5								17					1
6	T>A	QTQIF[A]TYSDNQPGVLIQVYEGER	5	HSPA1L	33	0.087766			20			3		8					1			1
7	T>A	QTQIFT[A]YSDNQPGVLIQVYEGER	4	HSPA1L	11	0.0310734													2	1		3	5
	WT	QTQIFTTYSDNQPGVLIQVYEGER		HSPA1L	686
8	K>E	YI[E]TSAHYEENK	4	CYFIP2	89	1				3		77	7							2
	WT	TSAHYYEENK		CYFIP2	0
9	R>G	GSAL[G]NAVNLAVLK	3	GRIA3	30	0.6				1		27								2
10	R>G	GSSL[G]NAVNLAVLK	3	GRIA2	28	0.583333				8		19								1
	WT	NAVNLAVLK			40							37								3
11	T>A	NMI[A]GTSQADCAVLIVAAGVGEFEAGISK	3	EEF1A1	90	0.0103034			53													3	34
	WT	NMITGTSQADCAVLIVAAGVGEFEAGISK		EEF1A1	8645				7803													95	747
12	I>M	TSLGN[M]VK	3	ZNF587B	24	1			17			6		1
	WT	TSLGNIVK		ZNF587B	0
13	R>G	GSAL[G]TPVNLAVLK	2	GRIA3	19	0.38				5		14
14	R>G	GSSL[G]TPVNLAVLK	2	GRIA2	55	0.639535				2		53
	WT	TPVNLAVLK			62							62
15	K>R	HNLCGETEEE[R]	2	GSTM5	5	0.2									1			4
	WT	HNLCGETEEEK		GSTM5	20										20
16	Y>C	TYS[C]LTPDLWK	2	RPS2	3	0.0104167								2														1
	WT	TYSYLTPDLWK		RPS2	285									174														111
17	S>G	AGGGAGG[G]GGSGPSAILR	2	CACNG8	9	0.0756303				1		8
	WT	AGGGAGGSGGSGPSAILR		CACNG8	110					6		104
18	S>G	AGGGRPS[G]PSPSVVSEK	2	CADPS	2	0.0112994				1		1
	WT	AGGGRPSSPSPSVVSEK		CADPS	175					19		156
19	E>G	VN[G]EMYIER	1	CADPS	1	0.05						1
	WT	VNEEMYIER		CADPS	19							19
20	K>E	VEEEVLK	1	SMARCAD1	1							1
21	Y>C	YFLF[C]DGETVSGK	1	VPS26B	3	0.023622						3
	WT	YFLFYDGETVSGK		VPS26B	124							124
22	I>V	LFDQWYNSSMNV[V]CTWLTDR	1	CADPS	1	0.0666667						1
	WT	LFDQWYNSSMNVICTWLTDR		CADPS	14							14
23	K>R	PHSYPALSAEQ[R]	1	ALDOC	3	0.0039267						3
	WT	PHSYPALSAEQK		ALDOC	761							761
24	I>V	EVSGQLK	1	SMG1	1	1			1
	WT	EISGQLK		SMG1	0
25	K>E	CMVEVPQELETSTGHSLE[E]EFTNQEAAEPK	1	LRRFIP1	1	0.0833333																					1
	WT	CMVEVPQELETSTGHSLEK		LRRFIP1	11																						11
26	T>A	LVFH[A]QLAHGSPTGR	1	GIPC1	1	0.1				1
	WT	LVFHTQLAHGSPTGR		GIPC1	9					9
27	E>G	SPIESA[G]DLSK	1	GRIA2	13	1					13
	WT	SPIESAEDLSK		GRIA2	0
28	Y>C	SP[C]QEFTDHLVK	1	RPS2	2	0.017094																		2
	WT	SPYQEFTDHLVK		RPS2	115																			115
29	K>R	EVVQLGG[R]	1	NEIL1	7	0.466667																		7
	WT	EVVQLGGK		NEIL1	8																			8
30	K>E	V[E]CVQEVEEK	1	PDCD7	2	1								2
	WT	CVQEVEEK		PDCD7	0
31	Y>C	SHL[C]GITAVYPYCPTGR	1	NID2	1	0.00970874																						1
	WT	SHLYGITAVYPYCPTGR		NID2	102																							102
32	K>E	SSGSGAG[E]GAVSAEQVIAGFNR	1	PFDN2	2	0.0277778																						2
	WT	GAVSAEQVIAGFNR		PFDN2	70																							70
	WT	SSGSGAGK		PFDN2	0
33	Y>C	LPELAPTAPLP[C]PAPEASGPPAVAPR	1	VPS37B	3	1								3
	WT	LPELAPTAPLPYPAPEASGPPAVAPR		VPS37B	0
	Non-tryptic fragments identified (potential ribosome stalking)
	S>G	GVFHGIENFINEASYM	4	GLUD2	77					18		53		5													1
	D>G	SLVCNGDSDCDE	1	C7	1																1
	T>A	TPEENEPTQLEGGPDSLGFE	1	GNPTG	1																1
	T>A	HQPYQLNASLF	1	SYNPO2	1																		1
	N>S	ELFSEWFFQ	1	TIGD7	1																						1
	R>G	YTCHVQHEGLPKPLTL	1	HLA-B	1																						1
	K>R	PHSYPALSAEQ	1	ALDOC	3					3
	R>G	GEGEPCGGGGAG	1	IGFBP7	1											1
	H>R	AYLEGTCVEWL	1	HLA-G	1											1
	T>A	TDELPQLV	1	FN1	0
	K>R	SHTEEDCTEELFDFLHA	1	UQCRHL	2																	2
	K>E	WEYVPLGPFLG	1	FAH	4																	4
	I>V	QTQIFTTYSDNQPGVL	1	HSPA1L	1																	1
	Excluded hits					Reason for exclusion
	S+N>N+D	YTTFEYPNTINFSCDTGFYLNGADSAK	3	APOH	2	N>D										2
	K>E	VTIAQGGVLPNIQAVLLP	2	HIST2H2AC	9	Ammonia addition, see Levitsky et al, 2019								4								5
	K>E	VTIAQGGVLPNIQAVLLPEK	1	HIST2H2AC	3	Ammonia addition, see Levitsky et al, 2019								3
	K+K>N+R	DIQQTEQTIEQSLVQAQNLTQGWEEIK	1	SYNE1	1	Genomic variant + 1 SNP				1
	N>S	QTQIFTTYSD[S]QPGVLIQVYEGER	9	HSPA1L	87	Not valid by manual mass spectra curation			14			32		30			1			5			5
	Y>C	AS[C]HFSPEELDENTSPLLGDAR	2	TACC1	2	Not valid by manual mass spectra curation						1										1
	Y>C	[C]TCHVQHEGLPKPLTLR	1	HLA-B	2	Not valid by manual mass spectra curation								2
	H>R	EDFPLSR	1	UNC80	0	Not valid by manual mass spectra curation
	E>G	[G]CELALWAFR	2	KIF1A	1	Not valid by manual mass spectra curation															1
	I>V	YYVTI[V]DAPGHR	2	EEF1A1	3	Not valid by manual mass spectra curation					3
	K>E	TPSLL[E]IQK	1	ZNF714	0	Not valid by MS curation
	K>R	AAIAAER	2	DNAH12	0	MS-Blast
	K>E	PASISEEELLNLINK	3	MTHFD2	8	MS-Blast								5			1					2
	T>A	RPDEVPDAGPMK	4	NPTN	23	MS-Blast				13		8			1					1
