## Supplemental Table 8 for "Massive proteogenomic reanalysis of publicly available proteomic datasets of human tissues in search for protein recoding via adenosine-to-inosine RNA editing"

### Sheet: Suppl Table A
Supplementary Table S8. Additional information on proteomic datasets with identified RNA-editing recoded sites
Code	Dataset description	Dataset depth, total PSMs	Accession #
B-cell lymphoma	B-cell lymphoma	42397	PXD009089
Brain vessels	Brain vessels	66237	PXD009393
Brain-1	Brain prefrontal cortex	160675	PXD004143
Brain-2	Brain, total	157671	PXD005445
Brain-3	Brain prefrontal cortex	96814	PXD006122
Breast cancer	Triple-negative breast cancer	86419	PXD008222
CSF-1	Cerebrospinal fluid	36626	PXD000652/PXD000654*
CSF-2	Cerebrospinal fluid	24438	PXD008098
CSF-3	Cerebrospinal fluid	17708	PXD009646
CSF-4	Cerebrospinal fluid	12546	PXD010756
Glioma	Glioma-derived stem cells	59930	PXD001890
Kidney	Kidney	61292	PXD011681
Leukemia	Acute lymphocytic leukemia	151636	PXD010175
Meningioma	Meningioma	21083	PXD012923
Muscle	Skeletal muscle	69515	PXD006182
Ovarian cancer	Ovarian cancer, tumor cell spheroids and tumor-derived immune cells	207565	PXD006138
Pancreatic cancer	Pancreas ductal adenocarcinoma cell line	24661	PXD005336
Plasma	Plasma	19781	PXD008441
Stem cells	Mesenchymal stem cells	67960	PXD009893
Testis	Testis	199887	PXD009737
* Joined as originate from the same sample collection.
