## Supplemental Table 9 for "Massive proteogenomic reanalysis of publicly available proteomic datasets of human tissues in search for protein recoding via adenosine-to-inosine RNA editing"

### Sheet: Supplementary Table C
Supplementary Table S9. Label-free quantitation of proteins containing recoded sites identified at least in two datasets.
A percentile of NSAF value is represented as an abundance measure. Data on ADAR human isoforms are added.
				CSF	Glioma-derived stem cells	Brain	Pancreas ductal adenocarcimoma cell line	Brain	Brain prefrontal cortex	Ovarian cancer cells	Muscle	CSF	Triple-negative breast cancer	Plasma	B-cell lymphoma	Brain vessel	CSF	Testis	MSC	ALL	CSF	Kidney	BA lavage - lung cancer	Meningioma
Recoded site peptides	# datasets	uniprot name	gene name	PXD000652/PXD000654	PXD001890	PXD004143	PXD005336	PXD005445	PXD006122	PXD006138	PXD006182	PXD008098	PXD008222	PXD008441	PXD009089	PXD009393	PXD009646	PXD009737	PXD009893	PXD010175	PXD010756	PXD011681	PXD012645	PXD012923
		sp|P55265|DSRAD_HUMAN	ADAR		0.663809	0.705787	0.088054	0.615319	0.712186	0.929568	0.481088		0.799141	0.0941526	0.714946	0.664941		0.810988	0.621457	0.869791		0.518596	0.450062	0.486042
		sp|P78563|RED1_HUMAN	ADARB1			0.150793		0.413936	0.273967	0.282096			0.192982	0.411794	0.321861			0.185007	0.466364	0.113389
		sp|Q9NS39|RED2_HUMAN	ADARB2			0.175942		0.0775532	0.0254048
LTVSSL[R]	7	sp|P21333|FLNA_HUMAN	FLNA	0.552558	0.943341	0.831936	0.88553	0.803511	0.921709	0.984287	0.889786	0.67264	0.972789	0.750908	0.909815	0.960252	0.794035	0.976864	0.979791	0.955589	0.283186	0.951427	0.914766	0.934646
VWD[V]SGLR	6	sp|P53621|COPA_HUMAN	COPA		0.793853	0.814665	0.714705	0.764362	0.676715	0.961457	0.655617		0.886025	0.205814	0.846877	0.814696	0.0630276	0.909663	0.944392	0.840782		0.788955	0.65074	0.679074
LTV[V]SLQESGLK	6	sp|O75369|FLNB_HUMAN	FLNB	0.0244061	0.662346	0.823654	0.532433	0.646489	0.839263	0.949811	0.870662	0.145762	0.950113	0.343905	0.720204	0.875717	0.308948	0.947351	0.933813	0.905036	0.104633	0.853479	0.799476	0.961264
Y[C]VTIIDAPGHR	5	sp|P68104|EF1A1_HUMAN	EEF1A1	0.267505	0.994146	0.987577	0.938509	0.977553	0.948338	0.993715	0.95056	0.580289	0.99451	0.833003	0.987253	0.976487	0.675155	0.998528	0.998101	0.987244	0.223842	0.977878	0.928946	0.976087
QTQIF[A]TYSDNQPGVLIQVYEGER, QTQIFT[A]YSDNQPGVLIQVYEGER	5	sp|P34931|HS71L_HUMAN	HSPA1L	0.543012	0.882919	0.961721	0.883475	0.939468	0.979122	0.979111	0.940501	0.679876	0.93436	0.762801	0.849745	0.871239	0.806134	0.98463	0.920385	0.974298	0.549714	0.899808	0.933416	0.940273
YI[E]TSAHYEENK	4	sp|Q96F07|CYFP2_HUMAN	CYFIP2		0.53042	0.879709	0.660845	0.913085	0.875692	0.851742	0.425839		0.665115	0.00693756	0.803537	0.814836		0.719506	0.622542	0.833696		0.537993	0.529593	0.363125
GEGEPCGGGGAG[G]GYCAPGMECVK	4	sp|Q16270|IBP7_HUMAN	IGFBP7	0.979218	0.353753	0.421372	0.258879	0.314681	0.712931	0.146686	0.526987	0.983804	0.840792	0.816981	0.177103	0.847726	0.989871	0.711249	0.853384	0.396957	0.973451	0.75529	0.906597	0.118373
GSSL[G]NAVNLAVLK, GSSL[G]TPVNLAVLK	3	sp|P42262|GRIA2_HUMAN	GRIA2	0.439616	0.0738031	0.833754		0.847979	0.735939			0.419366				0.769489	0.482555				0.054659
GSAL[G]NAVNLAVLK, GSAL[G]TPVNLAVLK	3	sp|P42263|GRIA3_HUMAN	GRIA3	0.124458		0.679426		0.741596	0.704197			0.195382				0.583765	0.256612			0.00585845
TSLGN[M]VK	3	sp|E7ETH6|Z587B_HUMAN	ZNF587B							0.0668269										0.171076
AGGGAGG[G]GGSGPSAILR	2	sp|Q8WXS5|CCG8_HUMAN	CACNG8			0.553378		0.66266	0.66862							0.401679	0.678672
AGGGRPS[G]PSPSVVSEK	2	sp|Q9ULU8|CAPS1_HUMAN	CADPS	0.152701		0.871831		0.889362	0.828185	0.02967	0.284176	0.0292901			0.0599108	0.803219	0.00928531	0.408846	0.103893	0.397146
HNLCGETEEE[R]	2	sp|P46439|GSTM5_HUMAN	GSTM5	0.264074	0.710642	0.895162	0.53845	0.927234	0.83905	0.718643	0.864712	0.297898	0.550901	0.710605	0.479446	0.617635	0.485791	0.947024	0.798589	0.775678	0.0840708	0.639788	0.874692	0.603549
